# Identifying strengths and weaknesses of methods for computational network inference from single cell RNA-seq data

**DOI:** 10.1101/2021.06.01.446671

**Authors:** Sunnie Grace McCalla, Alireza Fotuhi Siahpirani, Jiaxin Li, Saptarshi Pyne, Matthew Stone, Viswesh Periyasamy, Junha Shin, Sushmita Roy

## Abstract

Single-cell RNA-sequencing (scRNA-seq) offers unparalleled insight into the transcriptional programs of different cellular states by measuring the transcriptome of thousands of individual cells. An emerging problem in the analysis of scRNA-seq is the inference of transcriptional gene regulatory networks and a number of methods with different learning frameworks have been developed to address this problem. Here, we present an expanded benchmarking study of eleven recent network inference methods on six published scRNA-seq datasets in human, mouse, and yeast considering different types of gold standard networks and evaluation metrics. We evaluate methods based on their computing requirements as well as on their ability to recover the network structure. We find that, while most methods have a modest recovery of experimentally derived interactions based on global metrics such as Area Under the Precision Recall curve, methods are able to capture targets of regulators that are relevant to the system under study. Among the top performing methods that use only expression were SCENIC, PIDC, MERLIN or Correlation. Addition of prior biological knowledge and the estimation of transcription factor activities resulted in the best overall performance with the Inferelator and MERLIN methods that use prior knowledge outperforming methods that use expression alone. We found little to no benefit from imputation for network inference, which is further dataset-dependent. Comparisons of inferred networks for comparable bulk conditions showed that the networks inferred from scRNA-seq datasets are often better or at par with the networks inferred from bulk datasets. Our analysis should be beneficial in selecting methods for network inference. At the same time, this highlights the need for improved methods and better gold standards for regulatory network inference from scRNAseq datasets.
