## Supplemental Data 2 for "Identifying strengths and weaknesses of methods for computational network inference from single cell RNA-seq data": S1_algorithms.xlsx

### Sheet: S1_algorithms
Algorithm	Reference	DOI	Language	Source	Version	Algorithm type	Requries pseudotime?	Network type	Run mode
BTR	CY Lim et al. BTR: training asynchronous Boolean models using single-cell expression data. BMC Bioinformatics (2016).	10.1186/s12859-016-1235-y	R	https://github.com/cheeyeelim/btr	1.2.4	Boolean networks	No	Directed	NA
HurdleNormal	A McDavid et al. Graphical models for zero-inflated single cell gene expression. Annals of Applied Statistics (2019).	10.1214/18-AOAS1213	R	https://github.com/amcdavid/HurdleNormal	Version 0.98.6	Probabilistic graphical model	No	Undirected	NA
Inferelator	C Jackson et al. Gene regulatory network reconstruction using single-cell RNA sequencing of barcoded genotypes in diverse environments. eLife (2020).	10.7554/eLife.51254	Python	https://github.com/flatironinstitute/inferelator	Version 0.3.0	Probabilistic graphical model	No	Directed	Internal
kNN-DREMI	D van Dijk et al. Recovering Gene Interactions from Single-Cell Data Using Data Diffusion. Cell (2018).	10.1016/j.cell.2018.05.061	Python	https://github.com/KrishnaswamyLab/scprep/	Version 3	Information theoretic	No	Directed	Partial
LEAP	AT Specht and J Li. LEAP: constructing gene co-expression networks for single-cell RNA-sequencing data using pseudotime ordering. Bioinformatics (2017).	10.1093/bioinformatics/btw729	R	https://cran.r-project.org/web/packages/LEAP/index.html	Version 0.2	Correlation	Yes	Undirected	External stability selection
MERLIN	S Roy et al. Integrated Module and Gene-Specific Regulatory Inference Implicates Upstream Signaling Networks. PLoS Computational Biology (2013).	10.1371/journal.pcbi.1003252	C++	https://github.com/Roy-lab/merlin	Downloaded Sep 20 2019	Probabilistic graphical model	No	Directed	External stability selection
PIDC	TE Chan et al. Gene Regulatory Network Inference from Single-Cell Data Using Multivariate Information Measures. Cell Systems (2017).	10.1016/j.cels.2017.08.014	Julia	https://github.com/Tchanders/NetworkInference.jl	Downloaded Oct 18 2018	Mutual information	No	Undirected	Partial
SCENIC	S Aibar et al. SCENIC: single-cell regulatory network inference and clustering. Nature Methods (2017).	10.1038/nmeth.4463	Python	https://github.com/aertslab/pySCENIC	Version 1.0.0-03	Probabilistic graphical model	No	Directed	Internal
SCHiRM	J Intosalmi et al. SCHiRM: Single Cell Hierarchical Regression Model to detect dependencies in read count data. bioRxiv (2018).	10.1101/335695	Python	https://github.com/jeintos/SCHiRM	Downloaded Jan 16 2019	Probabilistic graphical model	No	Directed	NA
SCODE	H Matsumoto et al. SCODE: an efficient regulatory network inference algorithm from single-cell RNA-Seq during differentiation. Bioinformatics (2017).	10.1093/bioinformatics/btx194	R	https://github.com/hmatsu1226/SCODE	Downloaded Oct 18 2018	ODEs	Yes	Directed	External stability selection
Scribe	X Qiu et al. Inferring Causal Gene Regulatory Networks from Coupled Single-Cell Expression Dynamics Using Scribe. Cell Systems (2020).	10.1016/j.cels.2020.02.003	R	https://github.com/cole-trapnell-lab/Scribe	Downloaded Oct 23 2018	Information theoretic	Yes	Directed	Single run
SILGGM	R Zhang et al. SILGGM: An extensive R package for efficient statistical inference in large-scale gene networks. PLoS Computational Biology (2018).	10.1371/journal.pcbi.1006369	R	https://cran.r-project.org/web/packages/SILGGM/index.html	Version 1.0.0	Probabilistic graphical model	No	Directed	External stability selection
