## Supplemental Data 2 for "Identifying strengths and weaknesses of methods for computational network inference from single cell RNA-seq data": S2_datasets.xlsx

### Sheet: S2_datasets
Dataset	Reference	DOI	GEO ID	Species	Cell type	# cells (raw)	# cells (filtered)	# genes (raw)	# genes (filtered)
Gasch	A Gasch et al. Single-cell RNA sequencing reveals intrinsic and extrinsic regulatory heterogeneity in yeast responding to stress. PLoS Biology (2017).	10.1371/journal.pbio.2004050	GSE120475	Yeast	Yeast	163	163	6697	3847
Jackson	C Jackson et al. Gene regulatory network reconstruction using single-cell RNA sequencing of barcoded genotypes in diverse environments. eLife (2020).	10.7554/eLife.51254	GSE125162	Yeast	Yeast	38225	17396	6834	5736
Tran(A2S)	K Tran et al. Defining reprogramming checkpoints from single-cell analyses of induced pluripotency. Cell Reports (2019).	10.1016/j.celrep.2019.04.056	GSE108222	Mouse	ESC	2432	2369	24421	6618
Tran(FBS)	K Tran et al. Defining reprogramming checkpoints from single-cell analyses of induced pluripotency. Cell Reports (2019).	10.1016/j.celrep.2019.04.056	GSE108222	Mouse	ESC	3460	3324	24421	6621
Zhao	T Zhao et al. Single-cell RNA-seq reveals dynamic early embryonic-like programs during chemical reprogramming. Cell Stem Cell (2018).	10.1016/j.stem.2018.05.025	GSE114952	Mouse	ESC	36199	36199	27933	8442
Shalek	A Shalek et al. Single-cell RNA-seq reveals dynamic paracrine control of cellular variation. Nature (2014).	10.1038/nature13437	GSE48968	Mouse	Dendritic cell	1211	1211	27654	9411
Han	X Han et al. Mapping human pluripotent stem cell differentiation pathways using high throughput single-cell RNA-sequencing. Genome Biology (2018).	10.1186/s13059-018-1426-0	GSE107552	Human	ESC	5520	5520	56305	7465
