## Supplemental Data 2 for "Identifying strengths and weaknesses of methods for computational network inference from single cell RNA-seq data": S3_gold_standard_stats.xlsx

### Sheet: S3_gold_standard_stats
					Usage of gold standard in different datasets
				# of cells	163	17396	2369	3324	36199	1211	5520
Cell type	Gold standard	Number of TFs	Number of targets	Number of edges	Gasch	Jackson	Tran(A2S)	Tran(FBS)	Zhao	Shalek	Han
Yeast	Perturb	284	5687	34282	X	X
	ChIP	171	5919	29369	X	X
	Perturb+ChIP	115	1657	2876	X	X
mESC	Perturb	179	21019	201873			X	X	X
	ChIP	54	31367	197597			X	X	X
	Perturb+ChIP	47	6109	11634			X	X	X
mDC	Perturb	106	12287	191548						X
	ChIP	29	20405	204551						X
	Perturb+ChIP	23	9371	76929						X
hESC	Perturb	179	21002	201805							X
	ChIP	92	50361	780470							X
	Perturb+ChIP	35	6529	12986							X
