## Supplemental Data 2 for "Identifying strengths and weaknesses of methods for computational network inference from single cell RNA-seq data": S5_mESC_goldstandard_creation.xlsx

### Sheet: S5_mESC_goldstandard_creation
Citation	Figure used to extract network edges
Buganim, Yosef, et al. "Single-cell expression analyses during cellular reprogramming reveal an early stochastic and a late hierarchic phase." Cell 150.6 (2012): 1209-1222.	Figure 5A
Dunn, S-J., et al. "Defining an essential transcription factor program for naive pluripotency." Science 344.6188 (2014): 1156-1160.	Figure 3D
Malleshaiah, Mohan, et al. "Nac1 coordinates a sub-network of pluripotency factors to regulate embryonic stem cell differentiation." Cell reports 14.5 (2016): 1181-1194.	Figures 2, 5, and 7
Xu, Huilei, et al. "Construction and validation of a regulatory network for pluripotency and self-renewal of mouse embryonic stem cells." PLoS computational biology 10.8 (2014): e1003777.	Figure 4A
Zhou, Qing, et al. "A gene regulatory network in mouse embryonic stem cells." Proceedings of the National Academy of Sciences 104.42 (2007): 16438-16443.	Figure 3
